# Sequence-based prediction of condensate composition reveals that specificity can emerge from multivalent interactions among disordered regions

**DOI:** 10.1101/2025.06.13.659429

**Authors:** Jonas Wessén, Nancy De La Cruz, Heankel Lyons, Hue Sun Chan, Benjamin R. Sabari

## Abstract

While specificity of biomolecular interactions is typically understood to require interactions involving ordered structures, several biomolecular condensates exhibit specificity in the absence of apparent structural order. We have previously shown that condensates composed of the disordered region of MED1 partition specific proteins, mediated by sequence patterns of charged amino acids on the disordered regions of both MED1 and the interacting partner. Whether this specificity is due to an unknown ordered-structure-mediated interaction or from the dynamic multivalent interactions between the patterned charged amino acids in the disordered regions was unresolved. Here we show that a polymer physics-based model that only accounts for multivalent interactions among polymers in a statistical manner can largely explain published data on selective partitioning and make predictions that are subsequently experimentally validated. These results suggest that the specificity of condensate composition is underpinned to a substantial extent by multivalent interactions in the context of conformational disorder.
