## Supplementary material for "Sequence-based prediction of condensate composition reveals that specificity can emerge from multivalent interactions among disordered regions": Table S1

### Sheet: Sheet1
Table S1. Sequences of the proteins used in this study
name	uniprot ID	range	sequence
Sequences originaly tested in Lyons et al 2023
MED1	Q15648	947-1573	EHHSGSQGPLLTTGDLGKEKTQKRVKEGNGTSNSTLSGPGLDSKPGKRSRTPSNDGKSKDKPPKRKKADTEGKSPSHSSSNRPFTPPTSTGGSKSPGSAGRSQTPPGVATPPIPKITIQIPKGTVMVGKPSSHSQYTSSGSVSSSGSKSHHSHSSSSSSSASTSGKMKSSKSEGSSSSKLSSSMYSSQGSSGSSQSKNSSQSGGKPGSSPITKHGLSSGSSSTKMKPQGKPSSLMNPSLSKPNISPSHSRPPGGSDKLASPMKPVPGTPPSSKAKSPISSGSGGSHMSGTSSSSGMKSSSGLGSSGSLSQKTPPSSNSCTASSSSFSSSGSSMSSSQNQHGSSKGKSPSRNKKPSLTAVIDKLKHGVVTSGPGGEDPLDGQMGVSTNSSSHPMSSKHNM…
CTR9	Q6PD62	832-1173	RKQDEEERELRAKQEQEKELLRQKLLKEQEEKRLREKEEQKKLLEQRAQYVEKTKNILMFTGETEATKEKKRGGGGGRRSKKGGEFDEFVNDDTDDDLPISKKKKRRKGSGSEQEGEDEEGGERKKKKRRRHPKGEEGSDDDETENGPKPKKRRPPKAEKKKAPKPERLPPSMKGKIKSKAIISSSDDSSDEDKLKIADEGHPRNSNSNSDSDEDEQRKKCASSESDSDENQNKSGSEAGSPRRPRRQRSDQDSDSDQPSRKRRPSGSEQSDNESVQSGRSHSGVSENDSRPASPSAESDHESERGSDNEGSGQGSGNESEPEGSNNEASDRGSEHGSDDSD
SPT6	Q7KZ85	2-202	SDFVESEAEESEEEYNDEGEVVPRVTKKFVEEEDDDEEEEEENLDDQDEQGNLKGFINDDDDEDEGEEDEGSDSGDSEDDVGHKKRKRTSFDDRLEDDDFDLIEENLGVKVKRGQKYRRVKKMSDDEDDDEEEYGKEEHEKEAIAEEIFQDGEGEEGQEAMEAPMAPPEEEEEDDEESDIDDFIVDDDGQPLKKPKWRKKL
IWS1	Q96ST2	1-445	MDSEYYSGDQSDDGGATPVQDERDSGSDGEDDVNEQHSGSDTGSVERHSENETSDREDGLPKGHHVTDSENDEPLNLNASDSESEELHRQKDSDSESEERAEPPASDSENEDVNQHGSDSESEETRKLPGSDSENEELLNGHASDSENEDVGKHPASDSEIEELQKSPASDSETEDALKPQISDSESEEPPRHQASDSENEEPPKPRMSDSESEELPKPQVSDSESEEPPRHQASDSENEELPKPRISDSESEDPPRHQASDSENEELPKPRISDSESEDPPRNQASDSENEELPKPRVSDSESEGPQKGPASDSETEDASRHKQKPESDDDSDRENKGEDTEMQNDSFHSDSHMDRKKFHSSDSEEEEHKKQKMDSDEDEKEGEEEKVAKRKAAVLSD…
NELFA	Q9H3P2	189-528	LKRSAGVPFHAKGRGLLRKMDTTTPLKGIPKQAPFRSPTAPSVFSPTGNRTPIPPSRTLLRKERGVKLLDISELDMVGAGREAKRRRKTLDAEVVEKPAKEETVVENATPDYAAGLVSTQKLGSLNNEPALPSTSYLPSTPSVVPASSYIPSSETPPAPSSREASRPPEEPSAPSPTLPAQFKQRAPMYNSGLSPATPTPAAPTSPLTPTTPPAVAPTTQTPPVAMVAPQTQAPAQQQPKKNLSLTREQMFAAQEMFKTANKVTRPEKALILGFMAGSRENPCQEQGDVIQIKLSEHTEDLPKADGQGSTTMLVDTVFEMNYATGQWTRFKKYKPMTNVS
NELFE	P18615	139-380	SSDRLRELGPDGEEAEGPGAGDGPPRSFDWGYEERSGAHSSASPPRSRSRDRSHERNRDRDRDRERDRDRDRDRDRERDRDRDRDRDRDRERDRDRERDRDRDREGPFRRSDSFPERRAPRKGNTLYVYGEDMTPTLLRGAFSPFGNIIDLSMDPPRNCAFVTYEKMESADQAVAELNGTQVESVQLKVNIARKQPMLDAATGKSVWGSLAVQNSPKGCHRDKRTQIVYSDDVYKENLVDGF
HP1a	P45973	69-115	KYKKMKEGENNKPREKSESNKRKSNFSNSADDIKSKKKREQSNDIAR
LEO1	Q8WVC0	2-364	ADMEDLFGSDADSEAERKDSDSGSDSDSDQENAASGSNASGSESDQDERGDSGQPSNKELFGDDSEDEGASHHSGSDNHSERSDNRSEASERSDHEDNDPSDVDQHSGSEAPNDDEDEGHRSDGGSHHSEAEGSEKAHSDDEKWGREDKSDQSDDEKIQNSDDEERAQGSDEDKLQNSDDDEKMQNTDDEERPQLSDDERQQLSEEEKANSDDERPVASDNDDEKQNSDDEEQPQLSDEEKMQNSDDERPQASDEEHRHSDDEEEQDHKSESARGSDSEDEVLRMKRKNAIASDSEADSDTEVPKDNSGTMDLFGGADDISSGSDGEDKPPTPGQPVDENGLPQDQQEEEPIPETRIEVEIPK
PAF1	Q8N7H5	335-531	RRAKAGVQSGTNALLVVKHRDMNEKELEAQEARKAQLENHEPEEEEEEEMETEEKEAGGSDEEQEKGSSSEKEGSEDEHSGSESEREEGDRDEASDKSGSGEDESSEDEARAARDKEEIFGSDADSEDDADSDDEDRGQAQGGSDNDSDSGSNGGGQRSRSHSRSASPFPSGSEHSAQEDGSEAAASDSSEADSDSD
DDX4	Q9NQI0	1-236	MGDEDWEAEINPHMSSYVPIFEKDRYSGENGDNFNRTPASSSEMDDGPSRRDHFMKSGFASGRNFGNRDAGECNKRDNTSTMGGFGVGKSFGNRGFSNSRFEDGDSSGFWRESSNDCEDNPTRNRGFSKRGGYRDGNNSEASGPYRRGGRGSFRGCRGGFGLGSPNNDLDPDECMQRTGGLFGSRRPVLSGTGNGDTSQSRSGSGSERGGYKGLNEEVITGSGKNSWKSEAEGGES
EWSR1	Q01844	2-266	ASTDYSTYSQAAAQQGYSAYTAQPTQGYAQTTQAYGQQSYGTYGQPTDVSYTQAQTTATYGQTAYATSYGQPPTGYTTPTAPQAYSQPVQGYGTGAYDTTTATVTTTQASYAAQSAYGTQPAYPAYGQQPAATAPTRPQDGNKPTETSQPQSSTGGYNQPSLGYGQSNYSYPQVPGSYPMQPVTAPPSYPPTSYSSTQPTSYDQSSYSQQNTYGQPSSYGQQSSYGQQSSYGQQPPTSYPPQTGSYSQAPSQYSQQSSSYGQQSS
EP300	Q09472	1817-2414	QLQHRLQQAQMLRRRMASMQRTGVVGQQQGLPSPTPATPTTPTGQQPTTPQTPQPTSQPQPTPPNSMPPYLPRTQAAGPVSQGKAAGQVTPPTPPQTAQPPLPGPPPAAVEMAMQIQRAAETQRQMAHVQIFQRPIQHQMPPMTPMAPMGMNPPPMTRGPSGHLEPGMGPTGMQQQPPWSQGGLPQPQQLQSGMPRPAMMSVAQHGQPLNMAPQPGLGQVGISPLKPGTVSQQALQNLLRTLRSPSSPLQQQQVLSILHANPQLLAAFIKQRAAKYANSNPQPIPGQPGMPQGQPGLQPPTMPGQQGVHSNPAMQNMNPMQAGVQRAGLPQQQPQQQLQPPMGGMSPQAQQMNMNHNTMPSQFRDILRRQQMMQQQQQQGAGPGIGPGMANHNQFQQPQ…
FUS	P35637	2-214	ASNDYTQQATQSYGAYPTQPGQGYSQQSSQPYGQQSYSGYSQSTDTSGYGQSSYSSYGQSQNTGYGTQSTPQGYGSTGGYGSSQSSQSSYGQQSSYPGYGQQPAPSSTSGSYGSSSQSSSYGQPQSGSYSQQPSYGGQQQSYGQQQSYNPPQGYGQQNQYNSSSGGGGGGGGGGNYGQDQSSMSSGGGSGGGYGNQDQSGGGGSGGYGQQDRG
Ki67_R12_pm9x2	P46013	(2337-2446)pm9 x2	KTTKIACKSPQPDPVDEPASTKQRPKRNLRKADVEEEFLALRKREPEAGKAMDEPKPAVSDEKNINEFVEEPVQKLDLLGNLPGEKRQPQEPKEKAEALEDLVGFKELFQEPKTTKIACKSPQPDPVDEPASTKQRPKRNLRKADVEEEFLALRKREPEAGKAMDEPKPAVSDEKNINEFVEEPVQKLDLLGNLPGEKRQPQEPKEKAEALEDLVGFKELFQEPLE
NICD	O60500	1077-1241	NASCVGGVLWQRRLRRLAEGISEKTEAGSEEDRVRNEYEESQWTGERDTQSSTVSTTEAEPYYRSLRDFSPQLPPTQEEVSYSRGFTGEDEDMAFPGHLYDEVERTYPPSGAWGPLYDEVQMGPWDLHWPEDTYQDPRGIYDQVAGDLDTLEPDSLPFELRGHLV
NPM1	P06748	105-250	GSGPVHISGQHLVAVEEDAESEDEEEEDVKLLSISGKRSAPGGGSKVPQKKVKLAADEDDDDDDEEDDDEDDDDDDFDDEEAEEKAPVKKSIRDTPAKNAQKSNQNGKDSKPSSTPRSKGQESFKKQEKTPKTPKGPSSVEDIKAK
MeCP2	P51608	163-486	GSPSRREQKPPKKPKSPKAPGTGRGRGRPKGSGTTRPKAATSEGVQVKRVLEKSPGKLLVKMPFQTSPGGKAEGGGATTSTQVMVIKRPGRKRKAEADPQAIPKKRGRKPGSVVAAAAAEAKKKAVKESSIRSVQETVLPIKKRKTRETVSIEVKEVVKPLLVSTLGEKSGKGLKTCKSPGRKSKESSPKGRSSSASSPPKKEHHHHHHHSESPKAPVPLLPPLPPPPPEPESSEDPTSPPEPQDLSSSVCKEEKMPRGGSLESDGCPKEPAKTQPAVATAATAAEKYKHRGEGERKDIVSSSMPRPNREEPVDSRTPVTERVS
CBX2	Q14781	38-491	KHNSWEPEENILDPRLLLAFQKKEHEKEVQNRKRGKRPRGRPRKLTAMSSCSRRSKLKEPDAPSKSKSSSSSSSSTSSSSSSDEEDDSDLDAKRGPRGRETHPVPQKKAQILVAKPELKDPIRKKRGRKPLPPEQKATRRPVSLAKVLKTARKDLGAPASKLPPPLSAPVAGLAALKAHAKEACGGPSAMATPENLASLMKGMASSPGRGGISWQSSIVHYMNRMTQSQAQAASRLALKAQATNKCGLGLDLKVRTQKGELGMSPPGSKIPKAPSGGAVEQKVGNTGGPPHTHGASRVPAGCPGPQPAPTQELSLQVLDLQSVKNGMPGVGLLARHATATKGVPATNPAPGKGTGSGLIGASGATMPTDTSKSEKLASRAVAPPTPASKRDCVKGSATP…
KDM1A	O60341	1-176	MLSGKKAAAAAAAAAAAATGTEAGPGTAGGSENGSEVAAQPAGLSGPAEVGPGAVGERTPRKKEPPRASPPGGLAEPQGSAGPQAGPTVVPGSATPMETGIAETPEGRRTSRRKRAKVEYREMDESLANLSEDEYYSEEERNAKAEKEKKLPPPPPQAPPEEENESEPEEPSGQAG
RCOR3	Q9P2K3	346-495	AEQGTQASNGDASTLGEETKSASNVPSGKSTDEEEEAQTPQAPRTLGPSPPAPSSTPTPTAPIATLNQPPPLLRPTLPAAPALHRQPPPLQQQARFIQPRPTLNQPPPPLIRPANSMPPRLNPRPVLSTVGGQQPPSLIGIQTDSQSSLH
CTR9_FL	Q6PD62		MSRGSIEIPLRDTDEVIELDFDQLPEGDEVISILKQEHTQLHIWIALALEYYKQGKTEEFVKLLEAARIDGNLDYRDHEKDQMTCLDTLAAYYVQQARKEKNKDNKKDLITQATLLYTMADKIIMYDQNHLLGRACFCLLEGDKMDQADAQFHFVLNQSPNNIPALLGKACISFNKKDYRGALAYYKKALRTNPGCPAEVRLGMGHCFVKLNKLEKARLAFSRALELNSKCVGALVGLAVLELNNKEADSIKNGVQLLSRAYTIDPSNPMVLNHLANHFFFKKDYSKVQHLALHAFHNTEVEAMQAESCYQLARSFHVQEDYDQAFQYYYQATQFASSSFVLPFFGLGQMYIYRGDKENASQCFEKVLKAYPNNYETMKILGSLYAASEDQEKRDIAKG…
SPT6_FL	Q7KZ85		MSDFVESEAEESEEEYNDEGEVVPRVTKKFVEEEDDDEEEEEENLDDQDEQGNLKGFINDDDDEDEGEEDEGSDSGDSEDDVGHKKRKRTSFDDRLEDDDFDLIEENLGVKVKRGQKYRRVKKMSDDEDDDEEEYGKEEHEKEAIAEEIFQDGEGEEGQEAMEAPMAPPEEEEEDDEESDIDDFIVDDDGQPLKKPKWRKKLPGYTDAALQEAQEIFGVDFDYDEFEKYNEYDEELEEEYEYEDDEAEGEIRVRPKKTTKKRVSRRSIFEMYEPSELESSHLTDQDNEIRATDLPERFQLRSIPVKGAEDDELEEEADWIYRNAFATPTISLQESCDYLDRGQPASSFSRKGPSTIQKIKEALGFMRNQHFEVPFIAFYRKEYVEPELHINDLWRVWQW…
Synthetic_IDR_1			SDEEEESEDDEEESPGGGNLSQSADISDLEDDEDEFELSMGLSQSTIPSFNLLDQEDEGDEESDDDFARRRRRKKKVASSGDDEDGEEVDYTDENGPLKPGGYRRRRRGPTDEGEENDFGEDDQQSLANSASSSNESDESDDDDEFEEPPSQSQDEDEEEESEDDEEPGSNPRKPRKSKKRS
Synthetic_IDR_2			GEFEEDAEGDEYESMSSGSLTLLNEDEEDETDGSDEEMFTGTATGGLPISGSGEFDEDVEEDEDEESVKKKPRKKKVRSSSDDESQFDDEDDLDTMSSRKKKRHRPGPATSESEDEEEDEDDDSSVFASGAPVNSDDLDEEGIFEDNGGGIGSMDDGDEDDERDSDDGQPLKRKWKRKKPRQ
Synthetic_IDR_3			PLDDEFSEEGEEYDSSSSNQNSGSSDDTIEDEEEFIDGGNAGTVAGPQGPGSNSEDEDDEEEELDECSKRRKQPKRRKFAAEEAEDDDSSEEDDFASGKKKKKKRYVHNNEDEEISEGEDEFDGSNNASGSGSSSDDDEGVSDDSEEQSGSGSGEEEEEEDDDDEEILQLQRRAKRVKKKGF
Synthetic_IDR_4			VTYFDDDEDEDGFSQLGSGSSVLGDDDEDEEEGEAVENLSCQAATAQNSSMGNEDESEEGEDLEDDQSKKKKPPKRKKSMLDSDSEEFDEEDDEVVPVRKKGRQKPWPPPESEGEIEEDIEEDNVSMLSSNSQGSGFSGSDDDEDEEEGSGAAIDSDDREDEDEEDESPPPRKKRKPRKKPG
Synthetic_IDR_5			QEGIDEQEFDDESDSQFLGIIPSSDDSEESLDGEIDELSGVLAMSQSSSTQLVEEGEDFTDSESTEVSKVQRRKKKRRQPADEEDGDEFDDEDEAMSQSKKPRHPRKKMFDDDDGEDDSDEEESGGSIGGSAGVTESELEDDDDGEDDPPQLASLDGEIDEDEEGEDVVAGRRWKGKKRRKI
SPT6_IDR_scramble			SEGESDSEQKDTEKNEKVEFIEDPEKNVELEIEWGERDIEDLSRERDRENDKETEDPDVEKEAEVDGQERERKGKGDEMEKGEQESVDGEVGEPEAESDAFEKRGDNDKERLDPELDPEQKFEMELKDKPDQLEKEYENDSDASDLDGDHEFEVDFDFDKGDYDKEVDGDEVDEIDSEMDGGDHDYAEQEIEADIDVEFKE
SPT6_charge_scramble			SDFVKSEAEESEREYNDEGEVVPEVTEKFVEEKDKDKEEREENLDDQDEQGNLEGFINDDRDEREGEKDEGSDSGDSEDDVGHEKEKDTSFDDRLEDKDFDLIEENLGVDVDRGQDYDEVKEMSDDEKDDREEYGKEEHEKEAIAEEIFQDGEGKEGQEAMEAPMAPPEEKEEDREESDIDDFIVKDDGQPLKEPKWDEDL
SPT6_noncharge scramble_1			TDVGESEVEELEEEGGDEFEVGPRMQKKQVEEEDDDEEEEEEYNDDADESGPFKMLLFDDDDEDEVEEDEAIDVGDSEDDFYHKKRKRTSSDDRQEDDDADIWEENQGPKLKRVFKARRGKKGPDDEDDDEEELAKEEHEKEIGVEENSGDGEFEELSEVQEYINQGNEEEEEDDEEPDPDDGMIDDDLVFAKKSKSRKKI
SPT6_noncharge scramble_2			QDFWEAEIEEGEEELLDELEVFARSSKKNFEEEDDDEEEEEEATDDFDENFIGKIPAQDDDDEDETEEDEQSDNGDLEDDVPHKKRKRGQVDDRPEDDDGDSMEEGNGNKLKRGIKLRRMKKQYDDEDDDEEEFLKEEHEKEVIPEEVVGDVEAEEAVEGGEVVYSGGEEEEEDDEESDSDDMSPDDDIQYFKKPKGRKKS
SPT6_noncharge scramble_3			ADIVELEGEEFEEEYFDENELGVRFGKKGGEEEDDDEEEEEEQPDDGDEGWVYKGSSQDDDDEDEQEEDEIMDFPDVEDDSQHKKRKRVNGDDRLEDDDTDSFEEGQIAKPKRSVKFRRAKKPFDDEDDDEEELSKEEHEKEIMSEETSGDAEAEEVVENSEGMNPALEEEEEDDEEIDGDDGLPDDDLYQVKKIKVRKKN
NELFE_blocky			SSRRLRRLGPRGRRAEGPGAGDGPPESFDWGYEDESGADSSASPPESESRRRSHRRNRRDDEDDEDDRRRRRRRRDDDEDDDDRRRRRRRRDDEDDEDDRRRRRRGPFRKSDSFPEEDAPDEGNTLYVYGRRMTPTLLRGAFSPFGNIIDLSMDPPENCAFVTYEDMESADQAVAELNGTQVHSVQLKVNIARKQPMLKAATGKSVWGSLAVQNSPKGCHRKKRTQIVYSDDVYDENLVDGF
Sequences new to this study
CTR9_highPC_human	Q6PD62	838-1072	ERELRAKQEQEKELLRQKLLKEQEEKRLREKEEQKKLLEQRAQYVEKTKNILMFTGETEATKEKKRGGGGGRRSKKGGEFDEFVNDDTDDDLPISKKKKRRKGSGSEQEGEDEEGGERKKKKRRRHPKGEEGSDDDETENGPKPKKRRPPKAEKKKAPKPERLPPSMKGKIKSKAIISSSDDSSDEDKLKIADEGHPRNSNSNSDSDEDEQRKKCASSESDSDENQNKSGSEAGS
CTR9_highPC_mouse	Q62018	838-1071	ERELRAKQEQEKELLRQKLLKEQEEKRLREKEEQKKLLEQRAQYVEKTKNILMFTGETEATKEKKRGGGGGRRSKKGGEFDEFVNDDTDDDLPVSKKKKRRKGSGSEQEGEEEEGGERKKKRRRRPPKGEEGSEEEETENGPKPKKRRPPRAEKKKAPKPERLPPSMKGKIKSKAIISSSDDSSDEDKLKIADEGHPRNSNSDSDDDERPNRRASSESDSDDNQNKSGSEAGSP
CTR9_highPC_chicken	A0A8V0	847-1062	QEKELLRQKLLKEQEEKRLREKEEQKKLLEQRAQYVEKTKNILMFTGEVEGSKEKKRGGGGGRRSKKGAGEFDEFVNDDSDEDLPMSRKKKKRKGSGSEQDGEEEEGERKKKKRRRPQKADEGSDDEENENGPRPKKRRPPKAEKKKAPKPERLPPSMKGKIKSKAIISSSDDSSDEDKLKIADDGHARNSNSDSDDGEQQHSKRIVSDSDSDNRN
CTR9_highPC_fish	A3KDM3	833-1067	KQDEEEKEHRAKQEQERDLLRQQIMKEQEERKSREAEEQKKLLEQRAQYVERTRNLLNFEGMKEASKDKKKGGGGRRKKGGDFDEFVNDDSDEDLPIKKKKKRRTESGSEVEDGGEEGEKKPRNKKRRRPNKREDDGSDDEEGGSRPKKQRKPRERKKIEKPKPERMPPSLKGKIKSKAIISSSDSSSDEDGLKIAEDRNARDSGSGSDDEEAPRKRIVSDSDSNEDRNQSGSEA
CTR9_highPC_frog	Q4QR29	827-1067	HVARARKQDEEEKEMRTKQEQEKEVLRQKLLKEQEEKHLREIEEQKKLLEQRAQYLEKTRNLLSFTGEMETPKEKKQRGGGGRRSKKNGEFEEFVNDDSDEELAPRKKKRKKGGSSSGEQGEGGDEGEGGEKKKKKRRKRPQKAAGSDDDEEQTPQSKKRQPKKKEKPAKLERTPPSMKGKIKSKAIISSSEDDSDEDKLKIADEGHARDSDSDDGPRKSQKRVISDSDSDNGNKSGSDAGSPQKSQRSD
SPT6_highPC_human	Q7KZ85	1-165	MSDFVESEAEESEEEYNDEGEVVPRVTKKFVEEEDDDEEEEEENLDDQDEQGNLKGFINDDDDEDEGEEDEGSDSGDSEDDVGHKKRKRTSFDDRLEDDDFDLIEENLGVKVKRGQKYRRVKKMSDDEDDDEEEYGKEEHEKEAIAEEIFQDGEGEEGQEAMEAP
SPT6_highPC_mouse	Q62383	1-166	MSDFVESEAEESEEEYNHEGEVVPRVTKKFVEEEDDDEEEEEENLDDQDERGNLKDFINDDDDEEEGEEDEGSDSGDSEDDVGHKKRKRPSFDDRLEDDDFDLIEENLGVKVKRGQKYRRVKKMSDDDEDDEEEYGKEEHEKEAIAGEIFQDEEGEEGQEAVEAPM
SPT6_highPC_chicken	A0A8V1	1-164	MSDFVESEAEESEEEYNQDGEVVPRVTKKFVEEDEDDEEEEEENLDDQDEQGNLKGFINDDDDEEEEEEEEASDSGDSEDDVGHKKRKRTFDDRLEDDDFDLIEENLGVKVKRQKFRRVRKMSDDEDDEEEDYGKEEHEKEAIAEEIFQDGEGEEGGEAVEAPV
SPT6_highPC_fish	Q8UVK2	1-164	MSDFIESEAEESEEEFEEKDLKPKKTQRFMEEDEEEEEENTEDQDEHGNLRGLIDDDDVEEEEEEERGEPPAGEDSDSGEEVRHRRRKRSFDDYLDDDDLDLIEENLGVKVKRRKKKYSRVKTMDDEGDDDDEKDLIADEIFTGDGDGEGEVEDGEAVDTLHPR
SPT6_highPC_frog	A0A1L8	1-163	MDFVESEAEESEGEYEDGNVAERPNKKFAQDDDEEEEEEENPEDQDEQGNLKGFINDDDDEDDMEEDEAAGSESGGSDEEVGHKKRKHTFDDRLEDDDFDLIEENLGVKVKRQKFRRVRKMSDDEDEEEEDFGKEEHEKEAIAEEIFQDGEDEGRHDHADQPV
KAT6B_window	Q8WYB5	1067-1266	ESSEEEEEEEDEEEEEEEEEEEEDEEEEEEEEEEEEEENIQSSPPRLTKPQSVAIKRKRPFVLKKKRGRKRRRINSSVTTETISETTEVLNEPFDNSDEERPMPQLEPTCEIEVEEDGRKPVLRKAFQHQPGKKRQTEEEEGKDNHCFKNADPCRNNMNDDSSNLKEGSKDNPEPLKCKQVWPKGTKRGLSKWRQNKERK
ATAD2_window	Q6PL18	183-382	AVLQKMDDMKKMRRQRMRELEDLGVFNETEESNLNMYTRGKQKDIQRTDEETTDNQEGSVESSEEGEDQEHEDDGEDEDDEDDDDDDDDDDDDDDEDDEDEEDGEEENQKRYYLRQRKATVYYQAPLEKPRHQRKPNIFYSGPASPARPRYRLSSAGPRSPYCKRMNRRRHAIHSSDSTSSSSSEDEQHFERRRKRSRNR
MYT1_window	Q01538	268-467	EEEEEEDEEEEEEEEEEEEEEEEEEEEEEEEEEEEEEEEAAPDVIFQEDTSHTSAQKAPELRGPESPSPKPEYSVIVEVRSDDDKDEDTHSRKSTVTDESEMQDMMTRGNLGLLEQAIALKAEQVRTVCEPGCPPAEQSQLGLGEPGKAAKPLDTVRKSYYSKDPSRAEKREIKCPTPGCDGTGHVTGLYPHHRSLSGCP
RSF1_window	Q96T23	1093-1292	DLDSDSNLDEEESEDEFKISDGSQDEFVVSDENPDESEEDPPSNDDSDTDFCSRRLRRHPSRPMRQSRRLRRKTPKKKYSDDDEEEESEENSRDSESDFSDDFSDDFVETRRRRSRRNQKRQINYKEDSESDGSQKSLRRGKEIRRVHKRRLSSSESEESYLSKNSEDDELAKESKRSVRKRGRSTDEYSEADEEEEEEE
ATF7IP_window	Q6VMQ6	362_561	DRPPENEKKVEEDIITELALGEDAISSSMEIDQGEKNEDETSADLVETINENVIEDNKSENILENTDSMETDEIIPILEKLAPSEDELTCFSKTSLLPIDETNPDLEEKMESSFGSPSKQESSESLPKEAFLVLSDEEDISGEKDESEVISQNETCSPAEVESNEKDNKPEEEEQVIHEDDERPSEKNEFSRRKRSKSED
BDP1_window	A6H8Y1	1005_1204	VDEMETDLNATGRESSPREKTPEVIDATEEIDLEETEREVSPQENGLEEVKPLGEMETDLKATGRDSFPRGKTPEVIDAIEEIEIDLEETEREISPQENGLEEVKPLGEMQTDLKATGREISPREKTPEVIDATEEIDKDLEETGRREISPEENGPEEVKPVDEMETDLKTTGREGSSREKTREVIDAAEVIETDLEETE
ZNF638_window	Q14966	1651_1850	QDDCISHSEPKDVTVLSVAEEQDLLKQERLVTVDEIGEVEELPLNESADITFATLNTKGNEGDTVRDSIGFISSQVPEDPSTLVTVDEIQDDSSDLHLVTLDEVTEEDEDSLADFNNLKEELNFVTVDEVGEEEDGDNDLKVELAQSKNDHPTDKKGNRKKRAVDTKKTKLESLSQVGPVNENVMEEDLKTMIERHLTAK
LRRFIP1_window	Q32MZ4	607_806	EEEQVKSTDRKSAVEAQNEVTENPKQKIAAESSENVDCPENPKIKLDGKLDQEGDDVQTAAEEVLADGDTLDFEDDTVQSSGPRAGGEELDEGVAKDNAKIDGATQSSPAEPKSEDADRCTLPEHESPSQDISDACEAESTERCEMSEHPSQTVRKALDSNSLENDDLSAPGREPGHFNPESREDTRGGNEKGKSKEDCT
NELFE_window	P18615	57_256	DTATATEQAKQLVKSGAISAIKAETKNSGFKRSRTLEGKLKDPEKGPVPTFQPFQRSISADDDLQESSRRPQRKSLYESFVSSSDRLRELGPDGEEAEGPGAGDGPPRSFDWGYEERSGAHSSASPPRSRSRDRSHERNRDRDRDRERDRDRDRDRDRERDRDRDRDRDRDRERDRDRERDRDRDREGPFRRSDSFPERR
CDCA7L_window	Q96GN5	12_211	EVADIFNAPSDDEEFVGFRDDVPMETLSSEESCDSFDSLESGKQQDVRFHSKYFTEELRRIFIEDTDSETEDFAGFTQSDLNGKTNPEVMVVESDLSDDGKASLVSEEEEDEEEDKATPRRSRSRRSSIGLRVAFQFPTKKLANKPDKNSSSEQLFSSARLQNEKKTILERKKDCRQVIQREDSTSESEDDSRDESQESS
ADNP_window	Q9H2P0	846_1045	FENHDEKDSRVNASKTADKKLNLGKEDDSSSDSFENLEEESNESGSPFDPVFEVEPKISNDNPEEHVLKVIPEDASESEEKLDQKEDGSKYETIHLTEEPTKLMHNASDSEVDQDDVVEWKDGASPSESGPGSQQVSDFEDNTCEMKPGTWSDESSQSEDARSSKPAAKKKATMQGDREQLKWKNSSYGKVEGFWSKDQS
ST18_window	O60284	98_297	KPMDESLLSTAQENSSRKEDRYSCYQELMVKSLMHLGKFEKNVSVQTVSENLNDSGIQSLKAESDEADECFLIHSDDGRDKIDDSQPPFCSSDDNESNSESAENGWDSGSNFSEETKPPRVPKYVLTDHKKDLLEVPEIKTEGDKFIPCENRCDSETERKDPQNALAEPLDGNAQPSFPDVEEEDSESLAVMTEEGSDLE
CDCA7L_window_aro_to_A			EVADIANAPSDDEEAVGARDDVPMETLSSEESCDSADSLESGKQQDVRAHSKSATEELRRIAIEDTDSETEDAAGATQSDLNGKTNPEVMVVESDLSDDGKASLVSEEEEDEEEDKATPRRSRSRRSSIGLRVAAQAPTKKLANKPDKNSSSEQLASSARLQNEKKTILERKKDCRQVIQREDSTSESEDDSRDESQESS
ADNP_window_aro_to_A			AENHDEKDSRVNASKTADKKLNLGKEDDSSSDSAENLEEESNESGSPADPVAEVEPKISNDNPEEHVLKVIPEDASESEEKLDQKEDGSKSETIHLTEEPTKLMHNASDSEVDQDDVVEAKDGASPSESGPGSQQVSDAEDNTCEMKPGTASDESSQSEDARSSKPAAKKKATMQGDREQLKAKNSSSGKVEGAASKDQS
ST18_window_aro_to_A			KPMDESLLSTAQENSSRKEDRSSCSQELMVKSLMHLGKAEKNVSVQTVSENLNDSGIQSLKAESDEADECALIHSDDGRDKIDDSQPPACSSDDNESNSESAENGADSGSNASEETKPPRVPKSVLTDHKKDLLEVPEIKTEGDKAIPCENRCDSETERKDPQNALAEPLDGNAQPSAPDVEEEDSESLAVMTEEGSDLE
