## Supplementary material for "Sequence-based prediction of condensate composition reveals that specificity can emerge from multivalent interactions among disordered regions": Table S2

### Sheet: Sheet 1 - Table S2
Table S2
Name	PC (experiment)	std (experiment)	PC (MFT)	PC (RPA)
MED1	1.73	0.49	1.23	1.65
CTR9	2.74	0.84	1.48	1.87
SPT6	2.10	0.42	1.75	2.00
IWS1	1.76	0.35	1.91	2.21
NELFA	1.39	0.16	1.39	1.30
NELFE	1.15	0.11	1.46	1.33
HP1a	1.10	0.22	1.41	1.07
LEO1	1.53	0.28	1.91	2.08
PAF1	1.52	0.21	1.67	1.56
DDX4	1.42	0.19	1.47	1.28
EWSR1	0.92	0.11	1.47	0.98
EP300	0.94	0.2	1.37	1.14
FUS	1.10	0.13	1.47	0.97
Ki67_R12_pm9x2	1.14	0.12	1.49	1.39
NICD	1.20	0.21	1.55	1.22
NPM1	1.37	0.2	1.54	1.50
MeCP2	0.88	0.17	1.28	1.51
CBX2	1.27	0.18	1.29	1.55
KDM1A	1.10	0.1	1.49	1.22
RCOR3	1.29	0.18	1.45	1.06
Synthetic_IDR_1	1.76	0.128239	1.69	1.80
Synthetic_IDR_2	1.77	0.221589	1.66	1.75
Synthetic_IDR_3	2.29	0.235853	1.67	1.76
Synthetic_IDR_4	1.78	0.330165	1.66	1.74
Synthetic_IDR_5	1.80	0.261488	1.66	1.71
SPT6-IDR_scramble	1.08	0.08	1.75	1.67
SPT6-IDR_charge_scramble	1.24	0.16	1.75	1.67
SPT6-IDR_noncharge_scramble_1	2.19	0.42	1.75	2.00
SPT6-IDR_noncharge_scramble_2	2.01	0.49	1.75	2.00
SPT6-IDR_noncharge_scramble_3	2.20	0.42	1.75	2.00
NELFE-tentacle_blocky	2.85	1.16	1.46	1.62
